# A Shared Neural Network for Highly Liked and Disliked Music

**DOI:** 10.1101/2025.01.20.633989

**Authors:** Pablo Ripollés, Amy M. Belfi, Anna Kasdan, Edward A. Vessel, Andrea R. Halpern, Jess Rowland, Robert Hopkins, G. Gabrielle Starr, David Poeppel

## Abstract

While the neural correlates of music-induced peak moments of pleasure (e.g., chills) have been well studied, data on other types of aesthetic responses, such as judgments of *beauty, goodness, or liking,* are sparse. Among these, *liking* is of particular interest given its complex nature and its ubiquity in everyday—and musical—experiences. In this fMRI study, 26 participants listened to musical excerpts while continuously rating how much they *liked* the music. In addition, subjects provided an overall liking judgment at the end of each musical piece. Participants’ individualized musical preferences manifested remarkably early and were sustained over time, with the value of the continuous rating at the end of each piece showing the strongest correlation with the overall ratings. Most importantly, at the neural level, highly liked and disliked musical pieces activated a shared neural network previously associated with the processing of both positive and negative emotional stimuli. This network encompassed the anterior cingulate cortex, limbic system, basal ganglia, and precuneus. Interestingly, participants who reported greater responsiveness to artistic stimuli also showed stronger engagement of this network during music listening overall. Finally, the default-mode network showed more negative modulation by the slope of continuous liking ratings for highly liked than for disliked excerpts, potentially reflecting greater engagement with listening and evaluation as liking increased. In linking behavior and brain function to better characterize the way humans make aesthetic judgments of music, the data support a model in which preferences and aesthetic choices are modulated by brain circuits associated with emotion and reward.
