## Supplementary material for "A Shared Neural Network for Highly Liked and Disliked Music": Data: 01_DemographicsfMRIExp.xlsx

### Sheet: Sheet1
Subject	Age	Female/Male	Active Engagement	Perceptual Abilities	Musical Training	Emotions	Singing Abilities	General Music Sophistication	ArEA
1	28	F	20	44	6.5	32	27	52.5	25
2	24	M	31	39	13.5	34	22	67.5	25
3	32	M	44	51	14	37	42	87	40
4	33	F	37	45	8.5	36	32	71.5	66
5	49	M	21	32	5	24	16	40	33
6	27	M	33	51	11	31	25	66	36
7	21	F	27	43	14	31	23	60	57
8	19	F	26	47	13.5	24	22	52	36
9	29	M	29	49	15	27	25	72	25
10	33	F	38	51	8	38	45	81	52
11	30	F	30	42	7.5	34	19	52.5	37
12	33	M	31	30	3	32	18	51	26
13	28	F	29	44	14	27	29	67	48
14	35	F	30	43	6	33	19	52	62
16	28	F	31	53	18	36	25	68	31
17	32	M	24	45	12.5	28	24	63.5	41
18	25	F	28	32	15.5	30	21	61	55
19	20	M	23	43	13.5	38	31	70.5	41
20	20	F	30	48	6.5	30	14	47.5	30
22	20	M	26	44	10.5	34	22	55.5	38
24	21	F	39	49	12	41	39	85	55
26	22	M	36	51	12	34	43	86.5	38
27	33	M	24	37	8	33	21	49	35
28	23	M	31	48	13.5	35	33	75	45
29	33	M	28	43	14	28	31	67	27
30	26	F	34	44	9.5	37	15	48.5	50

### Sheet: Sheet2
Courtney Denton-Hurlbut		31	39	13.5	34	22	67.5	Y
Helen Hsia		26	47	13.5	24	22	52	Y
Angelina Levina		30	48	6.5	30	14	47.5	Y
Ming Yang		27	43	14	31	23	60	Y
Nicole Lee		34	44	9.5	37	15	48.5	Y
