## Supplementary material for "A Shared Neural Network for Highly Liked and Disliked Music": Data: 02_DataOverallRatingsfMRIExp.csv

Subject	Electronic1	Electronic2	Electronic3	Electronic4	Electronic5	Electronic6	Electronic7	Electronic8	Electronic9	Electronic10	Electronic11	Electronic12	Electronic13	Electronic14	Electronic15	Electronic16	Classic1	Classic2	Classic3	Classic4	Classic5	Classic6	Classic7	Classic8	Classic9	Classic10	Classic11	Classic12	Classic13	Classic14	Classic15	Classic16
1	0.879023234	0.735783895	0.501302083	0.86726888	0.383865356	0.419799805	0.428624471	0.637161255	0.412851969	0.634155273	0.650883993	0.735026042	0.35164388	0.643544515	0.425547282	0.392349243	0.814992269	0.441843669	0.655532837	0.586868286	0.63218689	0.888916016	0	0.686091105	0.735081991	0.623865763	0.626708984	0.765625	0.599238078	0.788767497	0.733271281	0.795440674
2	0.367360433	0.48936971	0.685826619	0.550816854	0	0.574142456	0.56690979	0.813980103	0.531646729	0.447560628	0.907669067	0.54335022	0.479822795	0.331375122	0.314921061	0.590326945	0.81552124	0.578898112	0.529281616	0.45761617	0.756225586	0.898361206	0.867996216	0.584106445	0.356455485	0.659983317	0.436925252	0.705881755	0.726547241	0.816858927	0.338317871	0.573059082
3	0.644154867	0.62256368	0.103520711	0.487716675	0.692423503	0.576365153	0.377878825	0.501459757	0.588948568	0.422241211	0.416742961	0.102727254	0.292709351	0.203755697	0.479146322	0	0.733851115	0.67191569	0.463790894	0.740666707	0.628300985	0.684789022	0.444844564	0.936762492	0.7897288	0.719599406	0.808044434	0.793289185	0.896255493	0.653884888	0.594629924	0.734069824
4	0.569046021	0.53801473	0.604848226	0.529169718	0.578048706	0.758483887	0.356653849	0.921051025	0.182296753	0.489766439	0.269439697	0.469985962	0.653818766	0	0	0.868103027	0.998697917	0.543980916	0.50390625	0.823511759	0.946228027	0.720347087	0.815811157	0.723983765	0.409932454	0.471735636	0.526855469	0.634668986	0.654449463	0.643203735	0.643147786	0.736440023
5	0.588841756	0.648625692	0.773635864	0.71576945	0.809565226	0.645080566	0.746271769	0.707448324	0.678009033	0.626597087	0.705134074	0.813054403	0.809961955	0.639185588	0.582621257	0.801264445	0	0.449020386	0.613306681	0.716110229	0.589075724	0.585439046	0.677775065	0.754358927	0.625747681	0.664683024	0.718134562	0.712656657	0.723632813	0.708353678	0.718480428	0.689656576
6	0.60559082	0.677688599	0.62264506	0.910369873	0.668538411	0.740707397	0.389623006	0.408554077	0.916732788	0.579696655	0.647689819	0.382044474	0.390126546	0.652155558	0.450836182	0.572896322	0.780293783	0.657633464	0.775899251	0.718322754	0.733057658	0.702265422	0.765879313	0.702372233	0.664199829	0.657165527	0.740656535	0.826187134	0.851557414	0.696222941	0.740692139	0.736516317
7	0.499038696	0.721084595	0.944356283	0.396179199	0.173070272	0.765675863	0.716669718	0.470718384	0.252039591	0.696996053	0.767288208	0.342564901	0.54023234	0.709147135	0.047231038	0.953725179	0.763127645	0.637212118	0.714864095	0.761210124	0.728551229	0.875859578	0.81703186	0.693272909	0.655476888	0.925694784	0.882405599	0.77746582	0.923833211	0.590993245	0.69569397	0.581680298
8	0.288299561	0.063110352	0.049870809	0.71862793	0.537923177	0.402297974	0.574142456	0.299077352	0.710962931	0.848902384	0.605733236	0.689605713	0.814544678	0.735824585	0.628051758	0.283671061	0.680618286	0.723856608	0.518376668	0.530019124	0.502207438	0.528427124	0.508590698	0.457219442	0.552947998	0.47710673	0.513203939	0.619405111	0.56002299	0.583185832	0.57438151	0.621902466
9	0.271748861	0.108891805	0.617665609	0.543345133	0.496490479	0.042922974	0.688751221	0.546218872	0.146128337	0.711120605	0.55410258	0.523503621	0.652638753	0.529836019	0.586491903	0	0.648462931	0.538660685	0.389979045	0.863469442	0.527918498	0.734970093	0.634267171	0.611841838	0.731877645	0.771825155	0.774032593	0.739384969	0.519220988	0.556345622	0.475748698	0.619527181
10	0.602355957	0.634760539	0.195805868	0.439529419	0.087814331	0.998697917	0.369695028	0.998697917	0.101374308	0.998697917	0.03582255	0.011810303	0.998697917	0.464070638	0.119384766	0.866114299	0.343292236	0.466837565	0.983779907	0.998697917	0.998697917	0.640599569	0.998697917	0.763402303	0.998697917	0.568934123	0.511703491	0.998697917	0.513961792	0.276331584	0.503331502	0.928466797
11	0.714467367	0.16410319	0.629185994	0.515655518	0.568949382	0.740793864	0.459762573	0.766525269	0.282129924	0.665008545	0.346506755	0.376505534	0.207158407	0.455403646	0.389561971	0.654444377	0.742258708	0.426472982	0.215799967	0.482147217	0.76028951	0.305206299	0.608840942	0.611790975	0.614771525	0.853815715	0.664047241	0.627324422	0.747177124	0.611353556	0.576797485	0.59240214
12	0.212478638	0.436314901	0.338480632	0.088897705	0.387776693	0.465861003	0.532913208	0.456476847	0.401611328	0.293167114	0.527979533	0.363560994	0.590199788	0.222244263	0.0824941	0.499949137	0.769460042	0.499440511	0.527943929	0.953297933	0.558232625	0.629587809	0.481048584	0.558105469	0.741032918	0.800547282	0.58682251	0.528956095	0.611323039	0.559458415	0.645573934	0.532516479
13	0.799458822	0.541427612	0.349960327	0.083974202	0.211390177	0.567993164	0.202692668	0.621500651	0.357808431	0.381210327	0.647954305	0.069651286	0.246887207	0.309346517	0.25457255	0.387430827	0.711461385	0.817484538	0.738210042	0.702601115	0.758839925	0.514175415	0.836761475	0.406468709	0.834503174	0.77961731	0.82186381	0.958063761	0.82732137	0.667790731	0.598805745	0.589584351
14	0.206563314	0.092839559	0.414271037	0.160039266	0.036946615	0.103474935	-0.001296997	0.011123657	0.154485067	0.568318685	0.020055135	0.607599894	-0.001296997	-0.001296997	-0.001296997	0.599914551	0.633926392	0.918736776	0.774943034	0.735249837	0.956441243	0.258753459	0.730056763	0.920221965	0.998697917	0.755630493	0.925521851	0.971471151	0.270853678	0.708755493	0.695805868	0.891398112
16	0.629694621	0.561467489	0.474182129	0.825174967	0.662353516	0.31757609	0.562281291	0.439224243	0.582300822	0.728251139	0.739842733	0.593928019	0.372802734	0.312423706	0.691070557	0.572174072	0.520004272	0.658737183	0.765101115	0.677886963	0.582626343	0.274068197	0.441411336	0.438552856	0.659983317	0.379694621	0.485697428	0.64533488	0.319040934	0.234502157	0.717290243	0.385808309
17	0.651265462	0.256830851	0.801101685	0.605967204	0.491226196	0.845840454	0.376668294	0.444717407	0.632293701	0.377644857	0.115783691	0.766560872	0.413253784	0.200088501	0.189763387	0.23630778	0.39297994	0.236597697	0.256937663	0.608606974	0.107391357	0.136688232	0.270482381	0.342600505	0.130065918	0.701751709	0.165278117	0.153361003	0.715713501	0.257049561	0.272745768	0.733957926
18	0.529225667	0.565282186	0.285934448	0.20811971	0.273564657	0.611612956	0.360636393	0.603871663	0.376296997	0.404505412	0.417938232	0.876424154	0.557256063	0.292241414	0.265136719	0.430541992	0.358718872	0.507578532	0.641957601	0.684000651	0.679372152	0.628341675	0.653040568	0.289438883	0.530309041	0.535954793	0.558792114	0.365732829	0.276041667	0.584289551	0.652028402	0.476476034
19	0.406468709	0.468622843	0.3409729	0	0.767196655	0.3899587	0.724446615	0.427719116	0.505025228	0	0.677846273	0.24395752	0.563395182	0.458170573	0.343505859	0.424428304	0.792439779	0.704518636	0.908065796	0.821609497	0.917811076	0.725641886	0.546000163	0.689544678	0.715316772	0.69519043	0.837031047	0.698008219	0.954574585	0.823923747	0.639638265	0.652058919
20	0.298375448	0.629297892	0.562606812	0.522099813	0.293111165	0.758773804	0.38927714	0.343292236	0.476476034	0.744974772	0.583602905	0.321248372	0.23761495	0.711868286	0.416854858	0.606023153	0.38680013	0.575953166	0.506332397	0.697453817	0.557596842	0.505371094	0.649642944	0.671468099	0.780131022	0.38613383	0.650945028	0.592519124	0.60828654	0.330581665	0.360071818	0.607091268
22	0.733835856	0.678014119	0.655354818	0.830113729	0.063817342	0.919642131	0.77843221	0.106801351	0.201105754	0.723749797	0.372965495	0.767690023	0.240432739	0.658248901	0.134195964	0.175516764	0.417724609	0.431447347	0.25571696	0.298878988	0.284866333	0.167597453	0.119695028	0.29947408	0.277577718	0.325551351	0.188339233	0.345555623	0.661900838	0.412857056	0.288411458	0.390416463
24	0.626983643	0.510004679	0.400634766	0.236256917	0.730906169	0.149856567	0.543619792	0.497289022	0.169586182	0.371429443	0.479894002	0.270853678	0.270904541	0.537704468	0.335606893	0.511754354	0.822967529	0.447850545	0.895467122	0.874740601	0.643386841	0.696548462	0.625808716	0.731755575	0.561375936	0.86219279	0.604670207	0.891072591	0.577433268	0.645970662	0.39781189	0.598953247
26	0.608413696	0.91490682	0.699264526	0.739044189	0.160217285	0.384216309	0.585266113	0.490346273	0.960693359	5.08626302087034e-06	0.230163574	-0.001296997	0.346079508	0.313293457	0.659479777	0.911738078	0.252822876	0.559295654	0.339675903	0.465301514	0.857076009	0.779571533	0.762496948	0.015294393	0.468012492	0.303436279	0	0.624776204	0.431686401	0.273671468	0.682027181	0.625681559
27	0.232762655	0.21391805	0.212982178	0.318766276	0.176579793	0.242818197	0.21110026	0.180486043	0.337702433	0.497283936	0.212020874	0.340413411	0.308929443	0.3784434	0.222529093	0.252873739	0.498697917	0.536799113	0.48202006	0.406977336	0.359273275	0.479365031	0.38923645	0.443705241	0.493504842	0.486434937	0.456309001	0.456202189	0.373575846	0.371607463	0.376688639	0.362492879
28	0.635462443	0.725301107	0.741307576	0.557128906	0.581375122	0.492986043	0.384994507	0.651397705	0.554433187	0.998697917	0.361938477	0.468068441	0.455301921	0.606241862	0.998697917	0.419077555	0.603764852	0.698069255	0.738428752	0.351613363	0.395228068	0.515319824	0.569859823	0.636876424	0.397740682	0.428446452	0.535934448	0.501251221	0.575897217	0.532048543	0.530619303	0.49949646
29	0.628896077	0.242818197	0.14386495	0.217483521	0.73244222	0.324752808	0.388387044	0.856872559	0.156524658	0.48614502	0.228749593	0.229365031	0.739964803	0.212473551	0.977305094	0.276433309	0.052942912	0.055765788	0.692021688	0.176071167	0.803288778	0.687718709	0.14545695	0.741210938	0.378387451	0.188781738	0.523503621	0.738932292	0.729146322	0.936091105	0.367304484	0.737050374
30	0.877166748	0.95447286	0.160329183	0.376454671	0.206110636	0.382568359	0.576080322	0.373580933	0.627039591	0.157485962	0.655141195	0.798324585	0.104537964	0.450780233	0.826405843	0.566640218	0.403925578	0.792048136	0.603022257	0.936172485	0.27096049	0.369059245	0.660944621	0.622914632	0.7003479	0.081573486	0.678756714	0.998697917	0.375442505	0.509496053	0.50181071	0.51616923
