## Supplementary material for "A Shared Neural Network for Highly Liked and Disliked Music": Data: 04_BetasModulatedbyMusicfMRIExp.csv

Subject	APMN	MVN	LVN	VMPN	rFPN	SMN	DMN	SFN	OrbN	lFPN	SMN2	VN	BIFPN	MTLN
1	0.026299373	-0.044872586	0.009470285	0.00443783	-0.026987114	-0.087680844	-0.048614971	-0.008415419	0.006393992	-0.002590878	-0.012183034	-0.004888144	-0.015603826	-0.039394556
2	0.045842409	-0.007523781	-0.0600798	-0.002026716	-0.032536641	-0.074110129	-0.013591192	0.017446286	0.009543547	0.015186463	-0.005968881	0.007543161	0.005466488	0.00490787
3	0.042566134	0.012273112	0.030973607	0.010417066	-0.047537623	-0.089861564	-0.01760477	0.008714559	0.006530484	-0.005509429	0.030649076	-0.018434398	-0.008930196	0.010175301
4	0.046278856	-0.025021025	-0.003575495	0.002898694	-0.039990929	-0.110329123	-0.024779246	0.025348134	0.015053817	0.016795269	0.012903039	0.019217339	0.008145649	0.008735611
5	0.045130496	-0.035042887	-0.045183394	0.010774925	-0.040941194	-0.087044702	-0.025387573	0.02114766	0.015408067	-0.010047261	-0.031499164	0.002370302	0.00316101	-0.001934869
6	0.033578768	0.004372845	-0.032742519	0.003713155	-0.071017653	-0.051590213	-0.016494502	0.013585264	0.006735613	0.002171952	0.014392942	0.021078083	-0.000601978	0.003760574
7	0.059651626	-0.026312459	-0.0122616	0.005494026	-0.049997669	-0.089461145	-0.019679681	0.010760657	0.002648138	-0.000739345	-0.019576033	0.018948402	-0.006422513	0.014197968
8	0.051023	-0.015856028	-0.025933469	0.004110791	-0.04809362	-0.067932502	-0.006867043	0.011809744	0.023701938	0.022345347	0.007452432	0.013842377	-0.015264353	-0.00285226
9	0.036338959	-0.011085783	-0.023389299	0.003582432	-0.061624174	-0.108802476	-0.035468921	0.004296365	0.015094545	-0.030295831	-0.017153492	0.005741128	-0.029207791	0.004091764
10	0.026841527	-0.044866661	-0.038006029	0.007366964	-0.070254713	-0.077955738	-0.039132694	-0.029666783	0.010310872	-0.011103993	0.018089332	-0.012461981	-0.022164517	0.010915956
11	0.050076131	-0.065568578	-0.053951991	0.004406356	-0.021229045	-0.103186977	-0.040153993	-0.002323406	-0.002369838	0.011761746	-0.056338022	-0.024456048	0.000216315	0.01843758
12	0.055799815	0.010838432	-0.041624026	0.004194655	-0.038055466	-0.071809864	-0.005934954	0.008287614	0.004508136	0.000738481	-0.031206374	0.010565313	-0.001141888	0.003976228
13	0.025439218	-0.052326756	-0.061635254	-0.000311423	-0.037336405	-0.041178207	-0.007302239	-0.011691873	-0.007498154	0.008636008	-0.01775247	0.010578472	0.008571113	0.002502696
14	0.058273817	-0.001274398	-0.041308116	0.011200654	-0.028859129	-0.095212585	0.016126968	0.027493083	-0.000311687	0.011682951	-0.026100878	0.036166297	0.004727898	0.004322644
16	0.04331982	-0.023568066	-0.025515122	0.006691445	-0.03835238	-0.051765292	-0.046290037	-0.013482859	0.021863492	0.011997538	-0.021661528	0.00646939	0.015257239	0.00060947
17	0.033967968	-0.02969562	-0.031691617	0.005762565	-0.029993943	-0.055936857	-0.019412725	0.012108463	0.007194956	0.007975494	-0.006769919	0.003854854	0.017514355	0.000995387
18	0.033420565	-0.003769359	-0.037244484	0.009201376	-0.035401561	-0.084112798	0.005500922	0.020405122	-0.00151144	0.008999574	-0.018424188	0.023042495	-0.019500001	0.008624256
19	0.056771526	-0.00541919	0.008542964	0.009299202	-0.028462894	-0.052876595	0.001231007	0.020824696	0.003560825	-0.000697498	0.036179196	0.012636398	-0.002780151	0.012818744
20	0.054686326	-0.015411005	0.005407745	0.012481047	-0.046355326	-0.099474092	-0.013652405	0.017638948	-0.006011409	0.021584188	-0.004540865	0.012959098	0.004826642	0.01822886
22	0.055845641	-0.035560633	-0.034801863	0.007027199	-0.014590955	-0.048656754	-0.0016784	0.008534419	0.017862484	-0.002684825	-0.020296254	0.007895098	0.00240344	-0.007151561
24	0.016042054	-0.01502859	-0.009730613	0.006883043	-0.041569161	-0.069836453	-0.015283553	0.002584915	0.016106604	-0.011517725	-0.014377079	0.01958676	-0.029329627	-0.003387044
26	0.021964588	-0.032680994	-0.00530797	0.005665592	-0.038077783	-0.05884208	0.051830653	0.039538887	-0.0177236	0.005593664	0.021090966	0.036013617	-0.00120529	0.00029492
27	0.042722674	-0.013228295	-0.027936734	-0.004066585	-0.031471969	-0.064784663	-0.004942014	-0.004640976	0.00766308	-0.003333262	0.00230956	0.01262027	-0.00542279	-0.004458656
28	0.035644245	-0.013164239	-0.017977338	0.013832604	-0.021284524	-0.055077317	0.006162333	0.034064214	-0.002407255	0.013438341	-0.023787458	0.032890426	0.010656338	0.003935501
29	0.040423128	-0.027866814	-0.030026285	0.008351876	-0.044024964	-0.070102943	-0.028899924	-0.006084104	0.004207189	0.004285191	-0.02573146	0.001979974	-0.005347645	0.00185096
30	0.063766585	-0.012296295	-0.035396737	0.010896318	-0.036115085	-0.101416344	-0.000388058	0.013760116	0.011121718	-0.0092455	-0.009347648	0.024666254	-0.018334936	0.001060435
