## Supplementary material for "A Shared Neural Network for Highly Liked and Disliked Music": Data: 05_BetasModulatedbyOverallLikingRatingsfMRIExp.csv

Subject	APMNH	APMNL	MVNH	MVNL	LVNH	LVNL	VMPNH	VMPNL	rFPNH	rFPNL	SMNH	SMNL	DMNH	DMNL	SFNH	SFNL	OrbNH	OrbNL	lFPNH	lFPNL	SMN2H	SMN2L	VNH	VNL	BIFPNH	BIFPNL	MTLNH	MTLNL
1	0.313470032	0.293595486	0.102470704	0.06602439	0.264168838	0.208686063	0.345065144	0.385370452	0.287682849	0.346849453	0.435934875	0.566481938	0.396039121	0.417231814	0.218553979	0.325151046	-0.843904631	-0.928346453	-0.161374037	-0.143559403	-0.019497824	0.016023474	0.449738109	0.510365553	0.366617687	0.407192512	-0.126257297	-0.134268807
2	0.066963545	0.155519818	0.103600976	0.250379587	0.013459974	0.249466739	0.201923449	0.094114411	-0.629218065	-0.542861242	-0.395368882	-0.463332484	0.018285845	-0.083948876	-0.043087041	0.015067888	-0.210621573	-0.350334689	-0.081575234	-0.086057829	0.57164518	0.668973397	0.143119957	0.105280618	0.136362759	0.210429681	-0.499425313	-0.448672241
3	-0.150336097	-0.134639776	0.169326343	0.037617777	0.236692322	-0.021397439	-0.003330231	0.109221393	0.030277367	0.101132248	-0.115705398	-0.002415772	0.049284749	0.135201231	0.095781818	0.141289522	0.001354385	0.037774011	0.140603148	0.156729811	-0.112865451	0.043788807	0.001524945	0.079803833	-0.130442548	0.016064884	-0.038399877	0.075113561
4	0.135347478	0.122290177	-0.211614555	-0.149385006	0.187204767	0.145918959	-0.434965611	-0.397574298	0.293445278	0.259219057	0.062190801	0.056405395	-0.543760886	-0.441493276	0.191825563	0.149807707	-0.013991056	0.047551456	0.148914341	0.129980856	-0.291121722	-0.283762437	0.049567235	-0.031195944	-0.17345933	-0.150574144	-0.202899882	-0.198856876
5	-0.182098243	-0.093129766	-0.153416412	-0.100083361	0.042335023	0.131169267	-0.223739833	0.053624903	-0.136128039	-0.103685962	0.046208303	-0.075570882	-0.179699808	0.026235036	0.270042958	0.253179427	-0.324416374	-0.239545762	-0.01897476	-0.013107204	-0.211673325	-0.068653913	0.146457049	0.142771732	0.019968523	-0.038379627	-0.100289128	0.06554136
6	-0.005510537	0.018404494	-0.325955784	-0.276981178	0.041058745	0.058926242	-0.05472402	-0.041737391	0.346470703	0.334044823	-0.169049451	-0.201918993	-0.277651274	-0.138607714	0.280971925	0.406625951	-0.134076039	-0.207622526	-0.132165157	-0.061290632	-0.164281873	-0.211758386	0.112264216	0.234724257	0.08816875	0.068291846	-0.265924392	-0.256508013
7	0.131838718	0.082565976	-0.23320734	-0.171043684	-0.130702557	-0.076579051	-0.09345927	-0.053774603	0.125615973	0.07285298	0.025571712	-0.013660209	-0.526747708	-0.44347169	-0.037310327	-0.06986737	-0.267265768	-0.360852453	-0.06042851	-0.086186485	0.124308721	0.094508655	0.287392955	0.15650057	0.069962862	0.048095852	0.197305552	0.157241156
8	-0.258892071	-0.232895911	-0.42776401	-0.444513225	-0.569067482	-0.574745127	-0.166095942	-0.005322855	0.100126831	-0.043060448	0.190619857	0.231772428	0.066744671	0.143074211	0.134185074	0.125972307	0.167065234	0.110645154	-0.077171006	0.106214902	-0.554190927	-0.483891847	0.113069978	0.1507777	0.164420252	0.182546014	-0.139342941	-0.125649789
9	0.384961749	0.287385652	0.186667543	0.34754695	0.051852855	0.021725468	0.056730647	-0.019696496	0.258685784	0.225663197	0.716348362	0.873788059	0.247785541	0.369129485	0.119663916	0.049578521	-0.2661619	-0.227483298	0.241706028	0.143799657	0.46485503	0.445562301	0.104391727	0.100600915	0.529529068	0.389780344	0.153938949	0.037972074
10	-0.016057559	0.029225478	-0.125146808	-0.037963074	-0.44670241	-0.065294635	-0.189561383	0.002650298	-0.359754754	0.067998437	-0.371127375	0.036824039	0.274418163	0.113286174	-0.556234872	0.068883768	0.548966254	0.035200541	-0.445098806	0.011612725	0.001792388	0.001381901	0.041763748	0.106260155	-0.493703797	0.065814842	-0.122055844	0.140800967
11	-0.003691304	-0.035652357	0.043562229	0.168129086	-0.000494324	0.089399073	-0.054215184	-0.032329616	0.023504601	0.003771949	-0.01216184	-0.046086262	0.106710525	0.026449595	0.131547017	0.027889922	0.025255695	-0.008289086	0.078542955	0.000899242	-0.076245856	-0.04904184	0.120011332	0.038596821	0.065116912	-0.062568018	0.059275518	0.035510329
12	-0.186580044	-0.189634431	-0.203000281	-0.131799083	-0.271624965	-0.255408316	0.034290056	0.051976189	-0.047588901	-0.034426897	-0.087255742	-0.164068523	0.233614623	0.238084669	0.110027475	0.150547661	0.049446337	0.110467617	0.079278386	0.106468126	0.151095189	0.130617875	-0.055663084	-0.059899373	-0.011427149	-0.046121968	-0.052262051	-0.044483807
13	0.067557886	0.01545877	-0.765541368	-0.349670454	-1.083265659	-0.492645903	0.536483922	0.129020592	-0.004975577	-0.007337826	0.028490141	0.043901301	0.411102169	0.154785716	-0.519018182	-0.109271252	0.016874119	0.033839381	0.500486097	0.173451213	0.271610671	0.111723399	0.139947984	-0.039953934	0.527432637	0.235411475	0.138538318	0.050269915
14	0.020459521	-0.026383753	-0.012933202	-0.023021703	0.029340569	0.139102329	0.012330502	-0.030275725	-0.084730551	-0.099055983	-0.064092956	-0.136548676	0.013743462	-0.014547818	0.066975273	0.07618363	-0.011391946	-0.071814024	-0.097581654	-0.30208165	-0.030638558	-0.187356718	0.018275411	0.049686118	-0.076128048	-0.11458518	0.009215824	-0.002707261
16	-0.039593057	-0.031399782	0.078653635	0.026132854	0.010063342	0.088615832	-0.01738943	0.070001533	-0.009975258	-0.086509511	-0.051325779	-0.204224893	0.072457658	-0.045961533	0.046184437	-0.027177135	-0.22210652	-0.31241977	0.076534998	0.088375941	0.063346779	0.069978236	0.094177447	0.058257386	0.017726785	0.030938899	0.179611301	0.254009359
17	0.047982896	0.073361009	0.182863419	0.099952209	0.193450603	0.067792608	0.075167158	-0.042214869	-0.017435575	-0.094408909	0.030355898	-0.047704263	0.222067462	-0.032423533	0.029659607	-0.05650235	-0.001999046	0.037060117	0.02068011	-0.038400418	0.090616326	0.08571671	0.154823913	0.014475747	0.035747007	0.008404145	0.026875751	0.059636954
18	0.450979103	0.286410429	0.042684419	-0.007790841	0.119540546	0.088834335	-0.10104358	-0.085567914	-0.098117536	-0.037932421	-0.113400097	-0.149786183	-0.446501954	-0.502925238	-0.177500006	-0.168564531	-0.171097615	-0.140952423	0.141917493	0.196151116	-0.011087269	-0.097763399	0.083930236	0.182374562	0.019736698	-0.150302619	0.113770119	0.001494454
19	-0.106919642	0.011458434	0.053841136	-0.027311316	0.018470407	0.025939571	-0.050592636	-0.081818482	-0.000264567	0.176206771	-0.036375512	0.163955448	-0.235938464	-0.094073445	-0.07909557	0.016102673	0.079463072	0.017013154	-0.053129536	0.013961735	-0.09601303	-0.053753006	-0.082122256	0.11122528	-0.0664823	0.061553806	-0.008594531	0.023108225
20	0.062697395	0.042471489	-0.166501751	-0.0276167	0.065021861	0.215131319	0.02416774	0.001948527	-0.161888559	-0.150834342	-0.118816552	-0.151678951	0.059180863	-0.044165039	0.193246526	0.132435323	-0.043002413	-0.100499428	0.070347068	0.185943125	-0.156433029	-0.08960773	-0.010939718	-0.153635411	0.025300969	0.041394115	0.029319132	0.024238875
22	0.026573383	0.102096337	0.022370189	-0.091847288	0.053704005	-0.124733562	-0.114267645	0.028617872	-0.143653683	-0.091550555	-0.034344671	0.035701633	0.169740135	0.198079367	-0.019524837	0.199643164	-0.036385381	-0.06941134	0.037599908	0.068368594	-0.072351183	0.111746562	0.146663042	0.491335629	0.030579859	0.040549148	-0.040692313	0.034071509
24	0.218398034	0.224955423	-0.075742427	0.009421778	-0.124303918	-0.010578823	-0.103189592	0.079227867	0.090013168	0.057016968	0.329340964	0.31669084	0.008596027	0.034476331	0.170795184	0.081750135	0.222767565	0.072081137	0.190294385	0.210546983	0.120291765	0.057824514	-0.064624191	-0.164200674	0.398545775	0.4225298	-0.058214319	-0.039608564
26	0.081552759	-0.005623572	-0.06160767	0.055003225	-0.206396097	-0.02170605	-0.02189635	-0.016340718	-0.144962478	-0.123830456	-0.067935335	0.001077286	-0.033349684	0.023383733	-0.203640787	-0.038451327	-0.123239987	0.023289329	-0.137695125	-0.090658343	-0.075012185	0.002023992	0.001628276	0.032372006	-0.166737628	-0.136533964	0.114323493	0.012227451
27	0.044817218	0.029250562	-0.317287567	-0.224038028	0.00296945	0.022089175	-0.20068281	0.176815789	-0.070785455	0.085878934	0.32349009	0.670925621	-0.527352808	-0.274786326	-0.140261318	-0.12595623	0.085999038	0.126224764	-0.395243257	-0.105482336	-0.206864874	-0.041793067	-0.137717045	0.040828049	0.143717851	0.392614316	-0.441926412	0.115213778
28	-0.012549669	0.123207766	0.067385145	-0.021259703	0.157084832	0.083904673	0.459589647	0.353113619	0.347731869	0.397115604	0.023011975	0.453157776	0.350169151	0.311722101	0.104739529	0.245917138	-0.678824043	-0.169447357	0.245207126	0.242007356	-0.047836802	0.232981683	0.5098874	0.056660465	0.178957699	0.155082791	0.309183667	0.052838621
29	-0.005903486	0.033538425	0.058428838	0.175993414	0.057789472	0.011718045	-0.043350619	0.121087029	0.00215665	-0.019673883	0.069654401	-0.092528704	0.049023705	0.175541098	0.03422687	-0.1674769	-0.06493759	0.060038998	0.064929707	-0.003788182	0.094292176	0.103662445	0.061481247	0.181912337	0.016693123	0.105434269	-0.000585507	0.196248505
30	0.059575512	0.024857379	0.043924248	0.0012851	0.048133336	-0.01248847	-0.033698252	0.002028329	0.06065298	0.087254424	0.111058116	0.155632072	-0.115178352	0.066118968	-0.003282705	0.041872726	0.005067414	0.054797084	0.012256553	0.029811101	0.010407825	0.055942662	-0.022872525	-0.027880414	0.138882119	0.065737185	0.025623682	0.035535711
