## Supplementary material for "A Shared Neural Network for Highly Liked and Disliked Music": Data: 06_BetasModulatedbySlopeLikingRatingsfMRIExp.csv

Subject	APMNH	APMNL	MVNH	MVNL	LVNH	LVNL	VMPNH	VMPNL	rFPNH	rFPNL	SMNH	SMNL	DMNH	DMNL	SFNH	SFNL	OrbNH	OrbNL	lFPNH	lFPNL	SMN2H	SMN2L	VNH	VNL	BIFPNH	BIFPNL	MTLNH	MTLNL
1	-0.403368873	-2.101412476	-3.632500578	-2.502417872	3.680106507	-3.613612314	-0.647218183	-1.75214783	2.97815385	-2.495009529	3.128505317	-4.097944015	-4.033034271	-3.98280175	5.132951239	-3.534667521	-1.085198451	7.204667689	-1.982049023	-0.922029892	-4.306262989	-1.476515898	-4.420392404	-6.786589905	-1.89216912	-3.269154294	-7.153503846	-0.566579947
2	0.564147961	2.316523135	1.2169612	1.535624708	0.642465494	0.068795319	-0.267817182	0.412453859	3.308402589	2.498055541	4.424941789	3.59711882	1.428621916	1.284279443	1.461696372	1.442960048	-1.632094024	-2.143361237	3.02735248	3.236414293	-0.106234143	0.050584123	1.76733299	1.900561085	2.589484615	3.218075224	0.635382975	2.368392907
3	-1.197974454	-0.964172445	3.418385024	-0.079512462	-0.280275937	1.883659956	-0.126298638	-0.863060008	-0.712295902	1.537269919	-0.142563404	2.626055035	0.564859059	2.152296844	1.359512734	2.405125193	-0.161083729	1.724097682	-2.186155496	0.117177933	1.157027536	2.282452857	-0.137006508	1.151370411	-1.926416264	-0.072841432	0.120692914	2.125086536
4	3.613215648	2.279150073	-1.419302169	0.376540111	-5.866028812	-3.382744927	1.707685048	0.709280579	2.349372343	1.495301028	-0.517315355	-0.421351187	-2.449749202	0.257351784	-0.840332812	-0.900449812	-2.719119851	-0.770311254	-1.534803336	0.655208407	0.712698181	-0.249141979	5.011324568	1.891714232	2.608379161	1.901396326	-0.804343657	0.403395474
5	-1.08244721	-0.00101941	1.373728231	1.77175759	0.163502671	2.674430051	1.824605681	3.062376743	1.658463459	3.099424634	4.780935276	2.313754635	1.325652992	1.361124431	0.442653959	2.470173681	-6.000602491	-3.546298901	0.002820799	0.826246434	-0.419042486	-0.60507336	4.64248186	5.854874703	1.676312688	1.620779446	2.404061771	2.221954739
6	0.51912182	-0.34860271	-1.440582186	0.440614491	-1.4960632	0.014397215	1.458729648	2.618568376	5.788987365	-0.091002986	0.964858901	-2.617750283	-1.703762461	0.281227968	1.792134793	2.271461605	-1.883380306	-3.274619373	-6.427861951	-7.657584027	-0.071767667	-3.939537263	-3.66044918	2.22148078	1.973545349	-1.063508829	0.154172842	-0.535554565
7	0.839281125	0.038134664	1.59009882	0.883717067	0.135482941	0.934222006	-0.4143078	-0.043627378	-1.47316453	-1.783034258	0.021182966	-0.57782391	0.223156189	0.969972022	-2.313258895	-0.870881651	1.725728137	-0.251105811	0.695914146	-0.011465959	-0.543612169	-0.972573504	-0.187497776	-0.6293214	-0.623558596	-0.319754874	-0.091750728	-1.407691419
8	-3.274064127	-2.840920654	4.482044061	2.270758779	-3.273442687	1.37714098	-4.33754633	-0.019363673	4.858040533	-1.540683731	4.13615761	2.739624243	-3.764424964	-4.528814242	-8.751235777	-1.278268379	0.472700307	-1.23684981	-1.338839381	-4.015236691	-6.401372895	-2.922830373	-5.559988205	-3.455130296	-4.47257951	-6.183636438	2.867618746	1.073082505
9	4.064964382	0.731974417	-0.42727293	1.990525481	-0.044800532	-0.932573563	1.446835818	0.097287433	-1.473171324	0.130411699	-1.808911687	0.861158344	0.474073299	4.506267688	2.726066217	1.885349677	-2.259714337	-0.020293763	6.670211676	4.535749222	4.543881999	1.640807469	0.409810069	1.130031506	3.497720514	1.187394479	2.203854277	0.212143198
10	0.259738823	0.278458321	1.963897717	1.107410778	0.617062555	0.713250582	-0.923603797	-0.549744062	-1.086935575	-0.782163587	-0.359076039	0.618919343	-2.075487691	-0.813668685	-0.153887484	0.236992491	-0.851848799	-0.693380793	-0.775105305	0.362405829	-0.581432118	0.00229428	0.325183769	1.019379431	-0.884222774	-0.624628171	0.261898135	0.62515194
11	0.081833807	0.324248836	0.004143532	1.200399586	0.108362148	-0.082214537	0.130893854	0.427191632	-0.085642614	-0.472309563	-1.115729881	-0.615486381	-0.347373606	-0.477623985	0.528997637	-0.244162607	-0.324553355	0.205335388	0.205485356	0.288951395	-1.123616814	-0.493829746	1.645093041	0.224604321	-0.358133373	-1.799419159	0.153811427	-0.075217184
12	-2.392703744	-2.542088988	-5.408851983	-3.007548104	-0.460152141	-0.192849554	-0.196929843	-0.347939804	-1.41844251	-1.728106871	2.403610014	-0.883431034	3.082696864	5.202320831	1.186855878	2.369251578	-1.248949673	0.833248186	4.183446519	5.236613127	1.316788649	0.90833629	-1.822895608	-3.355733238	1.386176517	-1.593683073	0.144835551	1.839236988
13	2.417088466	2.678627212	17.33077694	5.035129892	-7.883836726	-3.896529522	0.356040177	1.992119974	0.146891675	2.169832935	-0.155579677	5.38368537	-3.95683887	-0.104678283	11.15951764	3.83763761	1.007277393	0.500117747	-5.929867223	-1.114570708	-2.394516282	-3.407719186	1.245512912	-2.286936176	-4.069142598	-0.646421853	-4.278005328	-2.210863517
14	1.199258128	-0.523929445	1.424788349	0.439610981	-0.50507753	-0.552459561	-1.741996938	-0.841811666	-0.246730492	0.087821442	0.502226971	-0.878449233	0.270365527	1.685988969	0.200848807	0.896977038	1.042692365	-0.039576859	-0.095955692	-0.251358757	-0.281683392	0.47833124	-1.526823949	0.917555478	-0.487735128	0.936218819	1.067254117	0.464111537
16	0.572247107	0.568987205	-2.939735879	-1.031125429	-3.266387293	-0.694150211	-2.16008634	-0.125529327	2.053035603	-0.529217706	6.963210512	1.566257299	0.679463843	-0.215052813	0.501312792	-0.909957458	2.216227393	0.213497156	1.502837796	-0.125032054	2.194430664	-0.671327489	-1.358391939	-0.365371433	0.761572224	-0.770868113	-1.273427102	-0.794359155
17	0.45441004	1.782047873	2.035847088	1.084126367	0.75620743	-0.22615127	0.015070347	1.168508812	-0.947078258	-0.939189944	0.267363627	0.136553512	2.262235031	-0.334396505	0.250189899	-0.896830793	0.048376654	-0.356565127	1.950848938	2.137141474	0.766782827	-0.095549731	1.38358506	0.43339003	0.469764018	0.63117449	0.177086917	0.422277512
18	7.181479759	8.864151982	1.033102117	7.514054239	-3.878068846	-2.363688308	3.842693125	2.96516044	-3.991027478	-9.801564166	-3.200727239	-7.59297169	-8.037448377	-8.942401489	0.617055902	0.607005696	-4.796945544	-5.01881997	0.581108578	-1.58242188	3.50679502	2.715228985	1.77900024	14.4490112	3.236783613	-3.612008971	2.805050254	1.44346123
19	-0.383541935	-0.767671055	-1.703442229	-0.111314742	0.164532277	0.563214146	-0.427497712	-0.730604151	1.588972438	-1.145225074	0.301205462	-0.875495696	-0.772608037	0.165996431	1.273393378	0.740669937	0.916239653	1.091068352	-1.239887715	-0.82812669	-0.454744227	-0.530157676	2.478681081	0.287727904	0.025765511	-0.529286137	0.008901298	1.010809589
20	-0.536290426	-0.133288655	0.75138949	1.504661241	-0.324627042	-0.063422719	0.346085304	0.248278591	-0.097629657	-0.606966898	-0.377475071	-1.09211637	-1.475748534	-1.331336346	-0.716817345	-0.41722658	0.076741108	-0.318534933	0.18978017	-0.599602661	-0.027340731	-0.15185182	-0.868685485	-2.562474533	0.084653209	-0.337013161	-0.375465126	-1.25255359
22	-0.251742692	0.301112981	-2.111088136	-0.865051808	-0.940778184	0.355199483	-2.276189093	0.144162787	-3.658232707	-0.876592326	0.452623047	-0.102837283	-0.158534449	-0.805591386	-2.146094831	1.655010021	-0.637874204	-0.462555122	1.749738644	1.577832224	-1.047847665	-0.200024902	1.505174759	3.324469629	1.723015572	-0.45621848	0.133783418	0.111944394
24	2.233355327	0.267965036	0.792989831	2.100881184	2.741665376	2.261341423	4.108435892	7.127710941	1.349162231	1.058526318	0.160164627	1.668085653	-1.78150452	0.752721277	-1.280885375	-0.333036969	-2.154663752	0.703822552	3.458043726	0.481297326	4.332500686	4.706743575	-3.593718285	-2.74083214	2.043795138	2.789756446	0.664609631	-2.266160464
26	-0.225301817	0.233047587	0.959795345	0.984806821	0.185793531	0.35232829	0.302026424	0.626557221	-1.429443406	-0.098498072	-0.702868927	0.108667401	-1.722672083	0.294897741	-1.383980414	-0.253346446	0.486032238	-1.034346997	-1.051729866	-0.136039121	-1.184229241	0.226835659	0.490950237	0.699219429	-0.810493208	-0.350453189	-0.344844227	0.573009291
27	-0.281455984	0.468947184	-1.068954293	0.67659071	-2.536697137	2.794919261	0.9856315	-3.291757437	0.415375363	4.089001286	-0.665203011	6.320672869	-2.070945778	4.073089594	3.150443515	1.302217321	1.995008497	2.353746692	-1.258452154	1.484782277	-3.217679662	4.40367367	-1.301280349	-1.235979425	0.240346741	2.82978535	-3.513184179	1.440878729
28	-0.650205038	-1.102566694	0.471691499	1.61782428	0.127173212	2.552509504	0.614035963	0.938074201	-0.980206827	-4.566191914	-0.416713652	0.170482685	-1.222222545	2.61524542	-3.048859949	-3.569991051	-3.915223681	-2.946743677	-1.090122521	1.21648193	-1.177705988	-0.496316053	-1.015562392	0.115276504	-1.691928425	-1.304323517	1.526694289	3.485712729
29	-0.460239991	0.716319677	0.92135159	1.866374247	-0.901935429	1.43130072	-1.491822799	1.777558837	0.661268689	1.14207375	0.506365546	-1.191076832	2.425579046	3.286660439	-0.548530485	-3.451662054	-0.952165483	2.410269862	2.365538912	2.500127332	1.118705835	0.817681577	0.88857993	1.608455332	-0.353559974	2.074817562	0.211205037	1.799024061
30	1.842852205	0.432657438	2.030902854	1.001079601	1.448328309	1.278716992	0.401078755	0.124133735	0.918345079	1.466466764	0.215072705	1.678412458	-3.623560981	-0.473619419	-0.387238052	0.485529885	0.176006472	1.433536171	-1.672528365	-0.86947238	-0.984646662	-0.464063379	1.356896828	0.217525026	4.109587827	1.202792485	1.723537302	0.679720283
