## Supplementary material for "A Shared Neural Network for Highly Liked and Disliked Music": Data: 07_DemographicsOnlineExp.xlsx

### Sheet: Sheet1
Subject	Age	Female/Male	Gold-MSI Musical Training	BMRQ
1	28	F	29	76
2	45	F	30	78
3	26	F	25	70
4	52	F	15	75
5	34	F	19	70
6	24	M	22	84
7	20	M	11	84
8	30	M	14	68
9	38	F	21	78
10	60	F	19	85
11	38	M	31	94
12	29	F	7	85
13	30	M	32	78
14	28	F	17	81
15	42	F	24	74
16	60	F	30	92
17	24	M	30	91
18	58	F	47	95
19	32	F	7	68
20	35	M	41	87
21	62	F	36	76
22	60	M	18	66
23	36	M	13	95
24	29	M	29	67
25	37	F	36	84
26	44	M	22	89
27	21	M	40	85
28	32	M	24	95
29	46	M	22	80
30	46	F	7	84
31	29	F	43	84
32	30	F	27	68
33	39	M	15	89
34	57	M	21	70
35	31	M	24	83
36	32	M	7	76
37	62	F	18	76
38	40	M	42	85
39	50	M	35	88
40	44	M	33	89
41	49	F	20	74
42	33	F	37	98

### Sheet: Sheet2
Courtney Denton-Hurlbut		31	39	13.5	34	22	67.5	Y
Helen Hsia		26	47	13.5	24	22	52	Y
Angelina Levina		30	48	6.5	30	14	47.5	Y
Ming Yang		27	43	14	31	23	60	Y
Nicole Lee		34	44	9.5	37	15	48.5	Y
