## Supplementary material for "A Shared Neural Network for Highly Liked and Disliked Music": Data: 08_DataOverallRatingsOnlineExp.csv

Subject	Electronic1	Electronic2	Electronic3	Electronic4	Electronic5	Electronic6	Electronic7	Electronic8	Electronic9	Electronic10	Electronic11	Electronic12	Electronic13	Electronic14	Electronic15	Electronic16	Classic1	Classic2	Classic3	Classic4	Classic5	Classic6	Classic7	Classic8	Classic9	Classic10	Classic11	Classic12	Classic13	Classic14	Classic15	Classic16
1	47	95	60	93	50	100	87	97	100	100	100	3	53	100	95	100	91	16	99	1	100	38	45	56	87	91	83	77	97	95	100	100
2	14	16	67	44	14	61	8	17	50	13	63	7	52	76	10	38	93	54	91	82	84	87	76	59	74	86	61	58	71	86	85	67
3	47	81	8	80	42	52	92	40	27	10	23	18	13	52	13	87	59	89	98	71	97	88	63	80	93	100	98	79	100	90	77	83
4	91	94	93	74	59	85	74	97	57	64	94	98	65	70	98	90	33	18	73	83	91	97	81	42	69	35	55	78	76	61	59	11
5	1	64	37	79	35	67	55	33	30	27	31	5	14	67	42	54	52	85	75	45	77	100	60	81	72	71	100	56	61	60	42	71
6	54	56	57	57	56	55	54	53	59	55	55	55	53	57	57	59	53	52	52	52	54	55	55	54	55	56	57	53	54	55	55	55
7	19	100	58	55	95	39	96	55	98	100	100	59	98	88	88	49	68	62	60	18	49	46	46	60	81	59	58	55	56	22	84	61
8	27	16	10	72	21	14	1	26	24	100	89	19	22	90	77	75	76	2	11	20	69	13	76	57	21	12	22	13	13	36	28	18
9	14	75	61	68	24	40	77	73	68	15	57	1	37	81	14	32	80	38	79	75	97	77	52	57	90	89	40	78	70	69	93	61
10	38	43	54	85	36	39	84	34	52	75	88	26	73	36	34	55	68	69	29	57	45	48	73	77	89	63	42	76	69	91	73	49
11	72	74	69	76	64	74	52	67	75	69	79	51	61	71	67	36	72	74	74	65	83	79	72	71	92	81	73	72	66	91	91	77
12	98	53	58	58	22	69	55	64	96	47	40	40	65	82	100	58	19	76	4	83	54	56	74	58	96	64	10	63	67	77	55	98
13	76	33	48	28	60	80	35	62	49	72	52	35	55	59	75	42	64	99	75	95	81	82	100	100	81	81	74	71	87	88	89	93
14	53	54	63	72	64	52	85	58	60	63	58	41	57	69	67	74	72	73	93	61	72	80	73	66	81	86	72	84	62	67	89	81
15	30	26	9	55	44	33	78	4	22	15	15	34	3	31	7	8	99	98	79	83	99	66	68	54	78	99	83	66	56	93	99	66
16	13	26	58	36	60	53	25	56	67	32	64	20	65	70	22	3	80	22	87	37	55	80	40	77	58	90	46	82	77	81	70	35
17	61	54	68	62	54	55	59	75	61	55	60	51	58	63	59	57	56	55	56	53	59	56	56	53	53	54	66	55	55	54	58	54
18	26	41	28	77	15	53	48	16	27	63	35	19	17	9	57	51	62	43	66	53	84	68	85	90	82	90	88	76	75	70	64	88
19	46	22	53	13	42	60	22	60	53	31	46	50	47	50	52	7	40	21	53	35	32	42	21	34	35	36	23	24	22	28	50	24
20	8	27	6	100	100	100	5	4	97	15	95	96	93	69	8	42	61	4	38	61	92	8	61	100	79	100	77	81	85	6	41	65
21	16	91	32	96	56	92	81	51	71	50	64	63	53	41	26	94	36	54	63	54	30	70	57	49	55	71	51	64	58	71	43	78
22	13	71	9	13	19	24	20	54	59	27.00	72	2	60	73	10	16	96	60	90	60	77	65	82	76	82	91	81	59	69	72	87	87
23	58	46	64	42	66	74	66	40	62	11	52	76	35	29	3	39	10	11	10	3	34	5	3	19	42	41	17	11	13	26	47	35
24	90	24	51	59	1	97	1	89	7	68	64	1	1	1	95	61	35	65	87	28	68	9	1	40	54	67	88	7	48	1	71	1
25	33	100	9	98	10	69	84	23	12	31	56	100	6	34	57	35	50	94	65	56	70	71	45	52	86	81	79	63	23	56	63	65
26	37	57	60	61	54	56	51	63	41	51	58	13	52	62	53	44	72	61	63	55	60	72	67	61	64	56	66	53	61	66	63	56
27	69	73	72	77	80	81	67	60	67	68	69	75	61	86	80	81	25	7	35	12	18	15	27	31	22	52	21	18	14	15	19	27
28	58	71	62	70	60	58	15	73	91	20	59	34	70	64	66	38	22	24	38	69	42	66	61	33	20	25	62	71	63	58	11	36
29	13	77	37	17	65	48	89	19	81	63	45	6	55	34	65	14	37	70	20	45	19	47	45	58	54	66	34	33	52	84	87	80
30	32	40	27	67	10	38	39	37	22	42	44	24	27	36	46	43	52	41	67	38	56	54	38	59	65	62	55	55	59	55	81	51
31	1	53	38	45	53	41	43	54	51	1	14	1	38	60	72	1	100	87	100	90	64	99	78	96	91	79	95	93	98	73	91	76
32	19	70	64	68	13	92	13	95	18	29	21	21	90	21	7	95	82	21	27	21	19	73	95	21	71	75	14	16	80	4	81	27
33	30	54	59	65	11	70	67	33	52	62	51	54	22	79	48	54	16	16	18	11	35	34	35	33	41	43	24	32	24	36	40	31
34	26	65	37	84	41	55	69	71	47	55	61	8	56	58	60	75	77	65	89	73	61	81	72	70	87	84	65	69	82	75	74	74
35	3	54	21	53	34	48	69	80	54	25	42	19	10	43	34	53	52	18	53	14	67	51	79	52	73	51	48	47	48	60	50	82
36	13	75	59	77	37	64	80	25	58	43	72	17	67	66	62	8	23	62	69	43	86	66	69	60	65	77	81	63	64	74	72	65
37	19	75	25	76	32	84	59	15	19	69	81	13	66	72	85	77	57	84	28	25	86	57	71	83	79	77	70	18	83	64	80	80
38	12	57	62	69	17	59	40	17	41	14	17	5	30	9	21	8	44	36	63	22	25	29	39	59	75	85	42	26	71	66	79	48
39	31	66	41	33	28	53	45	64	45	47	29	40	33	36	52	40	71	70	68	61	68	65	77	70	88	74	62	71	67	61	84	76
40	40	89	93	74	65	69	67	63	72	95	60	36	79	64	53	79	5	25	15	3	16	23	7	56	8	4	1	26	52	24	65	68
41	8	44	88	74	23	52	89	66	56	72	80	1	63	83	10	1	51	100	98	35	97	77	36	53	62	95	94	66	61	58	100	96
42	1	22	3	24	10	68	8	3	1	3	2	1	1	3	1	1	100	80	98	98	80	97	99	55	99	100	99	100	57	96	57	98
